# Treatment with commonly used antiretroviral drugs induces a type I/III interferon signature in the gut in the absence of HIV infection

**DOI:** 10.1101/701961

**Authors:** Sean M. Hughes, Claire N. Levy, Fernanda L. Calienes, Joanne D. Stekler, Urvashi Pandey, Lucia Vojtech, Alicia R. Berard, Kenzie Birse, Laura Noël-Romas, Brian Richardson, Jackelyn B. Golden, Michael Cartwright, Ann C. Collier, Claire E. Stevens, Marcel E. Curlin, Timothy H. Holtz, Nelly Mugo, Elizabeth Irungu, Elly Katabira, Timothy Muwonge, Javier R. Lama, Jared M. Baeten, Adam Burgener, Jairam R. Lingappa, M. Juliana McElrath, Romel Mackelprang, Ian McGowan, Ross D. Cranston, Mark J. Cameron, Florian Hladik

## Abstract

Tenofovir disoproxil fumarate (TDF) and emtricitabine (FTC) are used for HIV treatment and prevention. Previously, we found that topical rectal tenofovir gel caused immunological changes in the mucosa. Here we assessed the effect of oral TDF/FTC in three HIV pre-exposure prophylaxis trials, two with gastrointestinal and one with cervicovaginal biopsies. TDF/FTC induced type I/III interferon-related (IFN I/III) genes in the gastrointestinal tract, but not blood, with strong correlations between the two independent rectal biopsy groups (Spearman r=0.91) and between the rectum and duodenum (r=0.81). Gene set testing also indicated stimulation of type I/III pathways in the ectocervix, as well as of cellular proliferation in the duodenum. mRNA sequencing, digital droplet PCR, proteomics, and immunofluorescence staining confirmed IFN I/III pathway stimulation in the gastrointestinal tract. Thus, oral TDF/FTC stimulates an IFN-I/III signature throughout the gut, which could increase antiviral efficacy but also cause chronic immune activation in HIV prevention and treatment settings.
