## Supplementary material for "Treatment with commonly used antiretroviral drugs induces a type I/III interferon signature in the gut in the absence of HIV infection": Results of analyses: Gene_set_testing_Microarray_DEGs_from_other_study_arms.csv

NGenes	Direction	PValue	FDR	GeneSet	Study	Treatment	TreatmentLength	Sample
17	Up	1.30194981550497e-14	3.90584944651491e-13	UP_Rectum_MTN-017	ACTU-3500	TDF/FTC	Oral	Duodenum
17	Up	2.37379407268968e-10	3.56069110903452e-9	UP_Rectum_MTN-017	GMS A	TDF	Oral	Ectocervix
17	Up	8.028089795823e-6	8.028089795823e-5	UP_Rectum_MTN-017	ACTU-3500	TDF/FTC	Oral	Rectum
145	Down	4.92617188888174e-5	3.694628916661305e-4	UP_Duodenum_ACTU-3500	GMS A	TDF/FTC	Oral	Vagina
142	Down	6.9832755204497e-5	4.1899653122698204e-4	UP_Duodenum_ACTU-3500	GMS A	TDF	Oral	Ectocervix
163	Up	2.04781369848247e-4	0.0010239068492412348	UP_Duodenum_ACTU-3500	MTN-017	TDF/FTC	Oral	Rectum
105	Down	2.8509428858967e-4	0.0012218326653843001	DOWN_Duodenum_ACTU-3500	ACTU-3500	TDF/FTC	Oral	PBMC
16	Down	5.66022268422703e-4	0.002122583506585136	UP_Rectum_MTN-017	ACTU-3500	TDF/FTC	Oral	Whole blood
17	Up	0.00434430145102598	0.014481004836753266	UP_Rectum_MTN-017	GMS A	TDF	Oral	PBMC
120	Up	0.00625845494906132	0.01877536484718396	UP_Duodenum_ACTU-3500	ACTU-3500	TDF/FTC	Oral	PBMC
153	Up	0.00995466271641667	0.027149080135681826	UP_Duodenum_ACTU-3500	ACTU-3500	TDF/FTC	Oral	Rectum
119	Down	0.0118290370469115	0.02957259261727875	DOWN_Duodenum_ACTU-3500	GMS A	TDF	Oral	PBMC
18	Up	0.0349028280678101	0.08054498784879253	UP_Rectum_MTN-017	GMS B	TDF/FTC	NA	PBMC
117	Up	0.0407947741175602	0.08203265698998205	UP_Duodenum_ACTU-3500	ACTU-3500	TDF/FTC	Oral	Whole blood
145	Down	0.0437507503946571	0.08203265698998205	UP_Duodenum_ACTU-3500	GMS A	TDF	Oral	Vagina
141	Down	0.0419234075901254	0.08203265698998205	DOWN_Duodenum_ACTU-3500	GMS B	TDF	NA	PBMC
16	Down	0.0652603104204882	0.11516525368321447	UP_Rectum_MTN-017	ACTU-3500	TDF/FTC	Oral	PBMC
17	Down	0.0719348945119248	0.119891490853208	UP_Rectum_MTN-017	GMS A	TDF	Oral	Vagina
100	Down	0.101611165588408	0.16043868250801263	DOWN_Duodenum_ACTU-3500	ACTU-3500	TDF/FTC	Oral	Whole blood
174	Up	0.11955883159393	0.17933824739089502	DOWN_Duodenum_ACTU-3500	ACTU-3500	TDF/FTC	Oral	Rectum
130	Up	0.152265615764888	0.2175223082355543	UP_Duodenum_ACTU-3500	GMS B	TDF/FTC	NA	PBMC
141	Down	0.164752885539308	0.22466302573542	DOWN_Duodenum_ACTU-3500	GMS B	TDF/FTC	NA	PBMC
114	Down	0.282164055887173	0.36804007289631263	UP_Duodenum_ACTU-3500	GMS A	TDF	Oral	PBMC
142	Up	0.358326409278406	0.44790801159800747	DOWN_Duodenum_ACTU-3500	GMS A	TDF	Oral	Ectocervix
147	Up	0.482846307388806	0.5794155688665672	DOWN_Duodenum_ACTU-3500	GMS A	TDF/FTC	Oral	Vagina
195	Up	0.596756694028565	0.6885654161868058	DOWN_Duodenum_ACTU-3500	MTN-017	TDF/FTC	Oral	Rectum
147	Up	0.65843727164872	0.7233385250627474	DOWN_Duodenum_ACTU-3500	GMS A	TDF	Oral	Vagina
17	Up	0.675115956725231	0.7233385250627474	UP_Rectum_MTN-017	GMS A	TDF/FTC	Oral	Vagina
18	Down	0.814568370262629	0.8426569347544438	UP_Rectum_MTN-017	GMS B	TDF	NA	PBMC
130	Up	0.864493646889226	0.864493646889226	UP_Duodenum_ACTU-3500	GMS B	TDF	NA	PBMC
