## Supplementary material for "Treatment with commonly used antiretroviral drugs induces a type I/III interferon signature in the gut in the absence of HIV infection": Results of analyses: Gene_set_testing_Microarray_Hallmark_gene_sets.csv

NGenes	Direction	PValue	FDR	GeneSet	Study	Treatment	TreatmentLength	Sample
123	Up	2.26192458591554e-19	1.2440585222535471e-16	INTERFERON_ALPHA_RESPONSE	GMS A	TDF	Oral	Ectocervix
259	Up	1.87232128913391e-18	5.148883545118252e-16	INTERFERON_GAMMA_RESPONSE	GMS A	TDF	Oral	Ectocervix
133	Up	3.6831478046646e-16	6.7524376418851e-14	INTERFERON_ALPHA_RESPONSE	MTN-017	TDF/FTC	Oral	Rectum
118	Up	1.62459385837247e-12	2.2338165552621463e-10	INTERFERON_ALPHA_RESPONSE	ACTU-3500	TDF/FTC	Oral	Duodenum
251	Up	5.71821886763534e-12	6.290040754398875e-10	TNFA_SIGNALING_VIA_NFKB	GMS A	TDF	Oral	Ectocervix
218	Down	1.75017252384187e-11	1.6043248135217142e-9	TNFA_SIGNALING_VIA_NFKB	ACTU-3500	TDF/FTC	Oral	PBMC
269	Up	3.39163930784826e-11	2.66485945616649e-9	E2F_TARGETS	ACTU-3500	TDF/FTC	Oral	Duodenum
274	Down	1.96374191488016e-10	1.3500725664801099e-8	OXIDATIVE_PHOSPHORYLATION	GMS A	TDF/FTC	Oral	Vagina
79	Up	3.47702680713113e-9	2.124849715469024e-7	MYC_TARGETS_V2	ACTU-3500	TDF/FTC	Oral	Rectum
251	Up	1.66710955804079e-8	9.169102569224345e-7	G2M_CHECKPOINT	ACTU-3500	TDF/FTC	Oral	Duodenum
83	Up	5.55592082443375e-8	2.591135304829578e-6	IL6_JAK_STAT3_SIGNALING	GMS A	TDF	Oral	Ectocervix
303	Down	5.65338611962817e-8	2.591135304829578e-6	E2F_TARGETS	GMS A	TDF/FTC	Oral	Vagina
304	Down	9.99032952645469e-8	4.226677876576984e-6	MYC_TARGETS_V1	GMS A	TDF/FTC	Oral	Vagina
270	Down	1.65226151260234e-7	6.491027370937764e-6	TNFA_SIGNALING_VIA_NFKB	GMS B	TDF	NA	PBMC
104	Up	1.20427415508688e-6	4.4156719019852266e-5	CHOLESTEROL_HOMEOSTASIS	MTN-017	TDF/FTC	Oral	Rectum
213	Up	1.78651395363515e-6	6.141141715620828e-5	ALLOGRAFT_REJECTION	GMS A	TDF	Oral	Ectocervix
266	Up	3.13583805044364e-6	1.0145358398494129e-4	OXIDATIVE_PHOSPHORYLATION	ACTU-3500	TDF/FTC	Oral	Rectum
87	Down	3.62581453707366e-6	1.1078877752169516e-4	MYC_TARGETS_V2	MTN-017	TDF/FTC	Oral	Rectum
245	Down	4.47095593713106e-6	1.2942240870642541e-4	GLYCOLYSIS	GMS A	TDF	Oral	Vagina
252	Up	5.28118719993413e-6	1.4523264799818858e-4	TNFA_SIGNALING_VIA_NFKB	GMS A	TDF/FTC	Oral	Vagina
304	Down	5.68918778007441e-6	1.4900253709718692e-4	MYC_TARGETS_V1	MTN-017	TDF/FTC	Oral	Rectum
199	Up	7.28663029997402e-6	1.821657574993505e-4	INFLAMMATORY_RESPONSE	GMS A	TDF	Oral	Ectocervix
261	Down	9.67424575812021e-6	2.3134065943330938e-4	EPITHELIAL_MESENCHYMAL_TRANSITION	GMS A	TDF	Oral	Vagina
285	Down	1.76488923874733e-5	4.044537838795964e-4	G2M_CHECKPOINT	GMS A	TDF/FTC	Oral	Vagina
208	Down	2.13446318790237e-5	4.6958190133852145e-4	DNA_REPAIR	GMS A	TDF/FTC	Oral	Vagina
125	Down	2.31652190836412e-5	4.900334806154869e-4	BILE_ACID_METABOLISM	ACTU-3500	TDF/FTC	Oral	Duodenum
118	Down	2.58888041572032e-5	5.273645291282134e-4	INTERFERON_ALPHA_RESPONSE	ACTU-3500	TDF/FTC	Oral	Whole blood
264	Down	5.14835549473522e-5	0.0010112841150372754	EPITHELIAL_MESENCHYMAL_TRANSITION	GMS A	TDF	Oral	Ectocervix
287	Up	8.90968833860515e-5	0.0016897684780113214	MYC_TARGETS_V1	ACTU-3500	TDF/FTC	Oral	Duodenum
232	Down	1.09445721488374e-4	0.0020065048939535233	ALLOGRAFT_REJECTION	ACTU-3500	TDF/FTC	Oral	Rectum
250	Down	2.03506233219493e-4	0.003610594460345844	INTERFERON_GAMMA_RESPONSE	ACTU-3500	TDF/FTC	Oral	PBMC
92	Up	2.18543924060842e-4	0.0037562236947957218	CHOLESTEROL_HOMEOSTASIS	ACTU-3500	TDF/FTC	Oral	Rectum
159	Down	3.20308366975708e-4	0.005181458877548218	UNFOLDED_PROTEIN_RESPONSE	GMS A	TDF	Oral	Vagina
86	Down	3.13454553798595e-4	0.005181458877548218	MYC_TARGETS_V2	GMS A	TDF/FTC	Oral	Vagina
204	Down	3.80159278164605e-4	0.005973931514015221	APOPTOSIS	ACTU-3500	TDF/FTC	Oral	PBMC
241	Up	4.26646386601335e-4	0.006518208684187063	INTERFERON_GAMMA_RESPONSE	ACTU-3500	TDF/FTC	Oral	Duodenum
288	Up	4.74254036029588e-4	0.007049722157196579	MYC_TARGETS_V1	ACTU-3500	TDF/FTC	Oral	Rectum
219	Down	6.62094983813828e-4	0.00958295371309488	XENOBIOTIC_METABOLISM	ACTU-3500	TDF/FTC	Oral	Duodenum
211	Down	8.78340542618891e-4	0.012386853806163847	COMPLEMENT	ACTU-3500	TDF/FTC	Oral	PBMC
234	Up	0.00104545239413667	0.014374970419379213	ESTROGEN_RESPONSE_LATE	ACTU-3500	TDF/FTC	Oral	Rectum
79	Up	0.00123425147741459	0.01655703201409816	MYC_TARGETS_V2	ACTU-3500	TDF/FTC	Oral	Duodenum
260	Down	0.00128239899656372	0.01679332019309633	MTORC1_SIGNALING	ACTU-3500	TDF/FTC	Oral	PBMC
175	Up	0.00139152248433529	0.017798543404288592	UV_RESPONSE_UP	ACTU-3500	TDF/FTC	Oral	Rectum
42	Down	0.00146505536462258	0.01831319205778225	ANGIOGENESIS	GMS A	TDF	Oral	Ectocervix
236	Up	0.00158400219525335	0.019360026830874278	COMPLEMENT	GMS A	TDF	Oral	Ectocervix
237	Down	0.00163109352451989	0.01950220518447695	INTERFERON_GAMMA_RESPONSE	ACTU-3500	TDF/FTC	Oral	Whole blood
29	Up	0.00176034971120082	0.020599837045967045	PANCREAS_BETA_CELLS	ACTU-3500	TDF/FTC	Oral	Rectum
201	Down	0.00198356634332399	0.022728364350587386	HYPOXIA	ACTU-3500	TDF/FTC	Oral	PBMC
143	Up	0.00222969876404712	0.024526686404518317	UNFOLDED_PROTEIN_RESPONSE	ACTU-3500	TDF/FTC	Oral	Duodenum
289	Down	0.0022032138290866	0.024526686404518317	INTERFERON_GAMMA_RESPONSE	GMS B	TDF	NA	PBMC
163	Down	0.00286662318358106	0.03055436126814606	XENOBIOTIC_METABOLISM	GMS A	TDF	Oral	PBMC
104	Down	0.0028887759744429	0.03055436126814606	IL6_JAK_STAT3_SIGNALING	GMS B	TDF	NA	PBMC
235	Down	0.0030838936073368	0.03200266951009887	HYPOXIA	ACTU-3500	TDF/FTC	Oral	Duodenum
168	Down	0.00338963407355959	0.03452405074921805	ESTROGEN_RESPONSE_LATE	ACTU-3500	TDF/FTC	Oral	PBMC
298	Down	0.00354109926800327	0.03522750142078416	MTORC1_SIGNALING	GMS A	TDF	Oral	Vagina
41	Down	0.00358680014466166	0.03522750142078416	ANGIOGENESIS	GMS A	TDF	Oral	Vagina
198	Down	0.00451229370319183	0.043085641076034395	INFLAMMATORY_RESPONSE	ACTU-3500	TDF/FTC	Oral	PBMC
125	Down	0.0045435766952909	0.043085641076034395	INTERFERON_ALPHA_RESPONSE	GMS A	TDF	Oral	Vagina
73	Down	0.00544219400088097	0.050210836997672356	REACTIVE_OXIGEN_SPECIES_PATHWAY	GMS A	TDF	Oral	Vagina
193	Down	0.00547754585429153	0.050210836997672356	FATTY_ACID_METABOLISM	GMS A	TDF/FTC	Oral	Vagina
97	Down	0.00561795807343588	0.05032293274384582	COAGULATION	GMS A	TDF	Oral	PBMC
76	Up	0.00567276696385171	0.05032293274384582	MYC_TARGETS_V2	ACTU-3500	TDF/FTC	Oral	PBMC
69	Down	0.0060847129177971	0.05312050959981595	REACTIVE_OXIGEN_SPECIES_PATHWAY	GMS A	TDF	Oral	PBMC
228	Down	0.00633190118129248	0.054414775776732253	COMPLEMENT	GMS A	TDF	Oral	PBMC
69	Up	0.00704530176108315	0.05724484448528164	REACTIVE_OXIGEN_SPECIES_PATHWAY	ACTU-3500	TDF/FTC	Oral	Rectum
226	Up	0.00721769516472255	0.05724484448528164	APOPTOSIS	GMS A	TDF	Oral	Ectocervix
144	Up	0.00711362108015834	0.05724484448528164	UNFOLDED_PROTEIN_RESPONSE	ACTU-3500	TDF/FTC	Oral	Rectum
262	Up	0.00738978901537272	0.05724484448528164	E2F_TARGETS	ACTU-3500	TDF/FTC	Oral	Rectum
78	Down	0.00737497587363571	0.05724484448528164	CHOLESTEROL_HOMEOSTASIS	ACTU-3500	TDF/FTC	Oral	PBMC
270	Down	0.006893783989707	0.05724484448528164	OXIDATIVE_PHOSPHORYLATION	GMS A	TDF	Oral	Ectocervix
98	Down	0.00691420178958844	0.05724484448528164	CHOLESTEROL_HOMEOSTASIS	GMS B	TDF	NA	PBMC
202	Up	0.00766420448265832	0.05854600646475106	DNA_REPAIR	ACTU-3500	TDF/FTC	Oral	Duodenum
242	Down	0.00869331960063179	0.0654976134294176	INFLAMMATORY_RESPONSE	MTN-017	TDF/FTC	Oral	Rectum
223	Down	0.00939609263197876	0.06983582361605835	INFLAMMATORY_RESPONSE	GMS B	TDF	NA	PBMC
296	Down	0.00994757518342795	0.07294888467847163	MTORC1_SIGNALING	GMS B	TDF	NA	PBMC
208	Down	0.0109890094544996	0.07952572631545764	DNA_REPAIR	GMS A	TDF	Oral	Vagina
274	Down	0.0113562523785116	0.08111608841794	OXIDATIVE_PHOSPHORYLATION	GMS A	TDF	Oral	Vagina
298	Down	0.0115262638906274	0.0812749376903214	MTORC1_SIGNALING	GMS A	TDF/FTC	Oral	Vagina
210	Down	0.0125967196436818	0.08769868106360747	MYOGENESIS	GMS A	TDF	Oral	Vagina
134	Up	0.013589842420823	0.09343016664315812	INTERFERON_ALPHA_RESPONSE	GMS B	TDF/FTC	NA	PBMC
229	Down	0.0138084226695005	0.09376089466944783	HEME_METABOLISM	GMS A	TDF	Oral	PBMC
258	Down	0.0141548659779429	0.09494117424229993	HYPOXIA	GMS A	TDF	Oral	Vagina
276	Up	0.0151039693872567	0.10008654413242392	MTORC1_SIGNALING	ACTU-3500	TDF/FTC	Oral	Rectum
251	Up	0.0155247319385649	0.10045414783777289	ADIPOGENESIS	ACTU-3500	TDF/FTC	Oral	Rectum
73	Up	0.0154606225893079	0.10045414783777289	MYC_TARGETS_V2	ACTU-3500	TDF/FTC	Oral	Whole blood
137	Up	0.0160023229565413	0.1017390791285474	PI3K_AKT_MTOR_SIGNALING	GMS A	TDF	Oral	Ectocervix
191	Up	0.0160932725166975	0.1017390791285474	DNA_REPAIR	ACTU-3500	TDF/FTC	Oral	Rectum
110	Down	0.0170965477091434	0.10685342318214625	ANDROGEN_RESPONSE	ACTU-3500	TDF/FTC	Oral	PBMC
84	Down	0.0174964568861755	0.10778368399522043	IL6_JAK_STAT3_SIGNALING	ACTU-3500	TDF/FTC	Oral	PBMC
159	Down	0.0176373301083088	0.10778368399522043	UNFOLDED_PROTEIN_RESPONSE	MTN-017	TDF/FTC	Oral	Rectum
41	Up	0.018608054476492	0.1120642950122898	ANGIOGENESIS	GMS A	TDF/FTC	Oral	Vagina
120	Down	0.0187453002566012	0.1120642950122898	INTERFERON_ALPHA_RESPONSE	ACTU-3500	TDF/FTC	Oral	PBMC
86	Down	0.020441719460738	0.1208918892839344	CHOLESTEROL_HOMEOSTASIS	GMS A	TDF	Oral	PBMC
270	Down	0.0206967788109329	0.12109817389375634	APICAL_JUNCTION	GMS A	TDF	Oral	Vagina
53	Down	0.0215973068485031	0.12321772513437054	TGF_BETA_SIGNALING	ACTU-3500	TDF/FTC	Oral	Whole blood
246	Up	0.0219602861738419	0.12321772513437054	IL2_STAT5_SIGNALING	GMS A	TDF	Oral	Ectocervix
257	Up	0.0220043731283942	0.12321772513437054	HEME_METABOLISM	GMS B	TDF	NA	PBMC
223	Down	0.0221791905241867	0.12321772513437054	TNFA_SIGNALING_VIA_NFKB	ACTU-3500	TDF/FTC	Oral	Duodenum
238	Down	0.0221742359486734	0.12321772513437054	INTERFERON_GAMMA_RESPONSE	ACTU-3500	TDF/FTC	Oral	Rectum
211	Down	0.0227691500850606	0.1252303254678333	HEME_METABOLISM	ACTU-3500	TDF/FTC	Oral	PBMC
67	Down	0.0230981667391385	0.12578209610421956	TGF_BETA_SIGNALING	ACTU-3500	TDF/FTC	Oral	Duodenum
198	Up	0.0256347297215466	0.13822648379265323	XENOBIOTIC_METABOLISM	ACTU-3500	TDF/FTC	Oral	Rectum
126	Down	0.0281590279288322	0.15036374136755057	EPITHELIAL_MESENCHYMAL_TRANSITION	ACTU-3500	TDF/FTC	Oral	PBMC
250	Down	0.0297267869879968	0.1569887405757964	ADIPOGENESIS	ACTU-3500	TDF/FTC	Oral	Duodenum
220	Down	0.0299705777462884	0.1569887405757964	P53_PATHWAY	ACTU-3500	TDF/FTC	Oral	PBMC
36	Down	0.0324419185142466	0.16603859083692427	APICAL_SURFACE	GMS A	TDF	Oral	PBMC
278	Up	0.0325349443035987	0.16603859083692427	GLYCOLYSIS	MTN-017	TDF/FTC	Oral	Rectum
270	Down	0.0326039414734324	0.16603859083692427	TNFA_SIGNALING_VIA_NFKB	GMS B	TDF/FTC	NA	PBMC
262	Down	0.033806326810076	0.170582382986622	INTERFERON_GAMMA_RESPONSE	GMS A	TDF	Oral	Vagina
31	Down	0.0353124222080323	0.1765621110401615	NOTCH_SIGNALING	GMS A	TDF	Oral	PBMC
222	Down	0.0370825266235481	0.1792609947948388	HEME_METABOLISM	ACTU-3500	TDF/FTC	Oral	Duodenum
228	Down	0.0368051685350117	0.1792609947948388	ADIPOGENESIS	GMS A	TDF	Oral	PBMC
291	Down	0.0367783253716319	0.1792609947948388	E2F_TARGETS	GMS A	TDF	Oral	Ectocervix
127	Up	0.0371559152847484	0.1792609947948388	INTERFERON_ALPHA_RESPONSE	GMS A	TDF	Oral	PBMC
265	Down	0.0381171997335164	0.18072810218477603	TNFA_SIGNALING_VIA_NFKB	MTN-017	TDF/FTC	Oral	Rectum
290	Up	0.0378263784889774	0.18072810218477603	INTERFERON_GAMMA_RESPONSE	MTN-017	TDF/FTC	Oral	Rectum
168	Down	0.0389564842028892	0.18279118174855535	ESTROGEN_RESPONSE_EARLY	GMS A	TDF	Oral	PBMC
243	Down	0.0392170171751446	0.18279118174855535	TNFA_SIGNALING_VIA_NFKB	GMS A	TDF	Oral	PBMC
170	Down	0.0446127604869059	0.20619343082183397	FATTY_ACID_METABOLISM	GMS A	TDF	Oral	PBMC
179	Up	0.0454421515709189	0.20655523441326776	MITOTIC_SPINDLE	ACTU-3500	TDF/FTC	Oral	Whole blood
190	Down	0.0453939567163737	0.20655523441326776	UV_RESPONSE_UP	GMS B	TDF	NA	PBMC
245	Up	0.0462065097465418	0.20830803574260648	IL2_STAT5_SIGNALING	GMS A	TDF/FTC	Oral	Vagina
130	Down	0.0467928747527098	0.20910386148773177	ANDROGEN_RESPONSE	ACTU-3500	TDF/FTC	Oral	Duodenum
24	Down	0.0471434160445068	0.20910386148773177	ANGIOGENESIS	GMS A	TDF	Oral	PBMC
34	Up	0.0489595385438875	0.21371227142173113	PANCREAS_BETA_CELLS	ACTU-3500	TDF/FTC	Oral	Duodenum
159	Down	0.0486753190033993	0.21371227142173113	UNFOLDED_PROTEIN_RESPONSE	GMS A	TDF/FTC	Oral	Vagina
130	Down	0.0494082985654495	0.21397294654328528	EPITHELIAL_MESENCHYMAL_TRANSITION	GMS A	TDF	Oral	PBMC
118	Down	0.0499073396752425	0.21444560016705763	ANDROGEN_RESPONSE	GMS A	TDF	Oral	PBMC
304	Down	0.0509106381089533	0.21706086015445203	MYC_TARGETS_V1	GMS A	TDF	Oral	Ectocervix
312	Up	0.0542827355068975	0.22965772714456636	E2F_TARGETS	MTN-017	TDF/FTC	Oral	Rectum
191	Down	0.0550869214243566	0.23035337491904959	UV_RESPONSE_DN	ACTU-3500	TDF/FTC	Oral	Duodenum
208	Down	0.0552848099805719	0.23035337491904959	DNA_REPAIR	GMS A	TDF	Oral	Ectocervix
175	Up	0.0560908477106459	0.23195463338988906	DNA_REPAIR	ACTU-3500	TDF/FTC	Oral	Whole blood
237	Down	0.0567856592808595	0.23307546719755765	HYPOXIA	GMS B	TDF	NA	PBMC
134	Down	0.0582698180610384	0.23739555506348978	PEROXISOME	ACTU-3500	TDF/FTC	Oral	Duodenum
226	Down	0.0587343569438813	0.2375286494054023	IL2_STAT5_SIGNALING	ACTU-3500	TDF/FTC	Oral	PBMC
72	Down	0.0601347412870375	0.24141684458299725	REACTIVE_OXIGEN_SPECIES_PATHWAY	GMS A	TDF	Oral	Ectocervix
270	Down	0.061006370529338	0.24314133181982536	OXIDATIVE_PHOSPHORYLATION	GMS A	TDF	Oral	PBMC
83	Down	0.0626047409396599	0.2451571317341628	TGF_BETA_SIGNALING	GMS B	TDF	NA	PBMC
39	Down	0.062849373771849	0.2451571317341628	PANCREAS_BETA_CELLS	MTN-017	TDF/FTC	Oral	Rectum
105	Down	0.0622051081334008	0.2451571317341628	IL6_JAK_STAT3_SIGNALING	MTN-017	TDF/FTC	Oral	Rectum
272	Down	0.0637922391455633	0.24708261640887194	ALLOGRAFT_REJECTION	GMS B	TDF	NA	PBMC
35	Up	0.065769898154907	0.25027233500058294	APICAL_SURFACE	ACTU-3500	TDF/FTC	Oral	Whole blood
82	Up	0.0654876500399676	0.25027233500058294	TGF_BETA_SIGNALING	GMS A	TDF	Oral	Ectocervix
230	Down	0.0659808883183355	0.25027233500058294	KRAS_SIGNALING_UP	GMS B	TDF	NA	PBMC
229	Up	0.0669522402520225	0.25221734341515323	APICAL_JUNCTION	ACTU-3500	TDF/FTC	Oral	Rectum
195	Down	0.0686764501028292	0.2560263866701728	MYOGENESIS	GMS A	TDF	Oral	Ectocervix
271	Up	0.0688943731403374	0.2560263866701728	ESTROGEN_RESPONSE_LATE	MTN-017	TDF/FTC	Oral	Rectum
49	Down	0.0719426245265692	0.26169747914630914	APICAL_SURFACE	GMS A	TDF	Oral	Vagina
218	Up	0.0720037680403737	0.26169747914630914	UV_RESPONSE_DN	GMS A	TDF/FTC	Oral	Vagina
18	Down	0.0709948219717503	0.26169747914630914	PANCREAS_BETA_CELLS	GMS B	TDF	NA	PBMC
206	Up	0.0723236669640709	0.26169747914630914	INFLAMMATORY_RESPONSE	GMS A	TDF/FTC	Oral	Vagina
246	Up	0.0735029491823972	0.26422628791057823	GLYCOLYSIS	ACTU-3500	TDF/FTC	Oral	Rectum
47	Up	0.0758561029981551	0.2709146535648396	APICAL_SURFACE	ACTU-3500	TDF/FTC	Oral	Duodenum
118	Down	0.0770027294475992	0.27279946748190903	PEROXISOME	GMS A	TDF	Oral	PBMC
174	Down	0.0773758489585051	0.27279946748190903	APICAL_JUNCTION	GMS A	TDF	Oral	PBMC
246	Up	0.0806381647682552	0.28249038613083033	G2M_CHECKPOINT	ACTU-3500	TDF/FTC	Oral	Rectum
181	Down	0.0834343133894188	0.28329818648130795	KRAS_SIGNALING_UP	ACTU-3500	TDF/FTC	Oral	PBMC
76	Down	0.0824841315630087	0.28329818648130795	TGF_BETA_SIGNALING	GMS A	TDF	Oral	PBMC
245	Down	0.083959280720824	0.28329818648130795	GLYCOLYSIS	GMS A	TDF/FTC	Oral	Vagina
167	Down	0.0835231299888438	0.28329818648130795	ESTROGEN_RESPONSE_LATE	GMS A	TDF	Oral	PBMC
161	Down	0.0827838809581722	0.28329818648130795	UNFOLDED_PROTEIN_RESPONSE	GMS B	TDF/FTC	NA	PBMC
271	Down	0.0818170311628925	0.28329818648130795	ALLOGRAFT_REJECTION	MTN-017	TDF/FTC	Oral	Rectum
274	Up	0.0862354297208538	0.28920418503944867	MITOTIC_SPINDLE	GMS A	TDF	Oral	Ectocervix
268	Up	0.0898296058498998	0.299432019499666	OXIDATIVE_PHOSPHORYLATION	ACTU-3500	TDF/FTC	Oral	Duodenum
266	Up	0.0933535779615478	0.3042344993569064	P53_PATHWAY	GMS A	TDF	Oral	Ectocervix
85	Up	0.0934829643478494	0.3042344993569064	BILE_ACID_METABOLISM	ACTU-3500	TDF/FTC	Oral	Whole blood
228	Down	0.0932152559121707	0.3042344993569064	COMPLEMENT	ACTU-3500	TDF/FTC	Oral	Duodenum
239	Down	0.0927216018956026	0.3042344993569064	COMPLEMENT	GMS A	TDF	Oral	Vagina
288	Down	0.094409881108378	0.30544373299769356	KRAS_SIGNALING_UP	MTN-017	TDF/FTC	Oral	Rectum
270	Down	0.0956315186161274	0.30579846069110506	IL2_STAT5_SIGNALING	GMS B	TDF	NA	PBMC
254	Down	0.0954040045380136	0.30579846069110506	COMPLEMENT	GMS B	TDF	NA	PBMC
127	Down	0.100914023956952	0.3208249316550497	PI3K_AKT_MTOR_SIGNALING	ACTU-3500	TDF/FTC	Oral	PBMC
73	Down	0.101601720956253	0.3211548650916043	REACTIVE_OXIGEN_SPECIES_PATHWAY	GMS A	TDF/FTC	Oral	Vagina
45	Down	0.105382815266213	0.3297143492932375	APICAL_SURFACE	GMS B	TDF/FTC	NA	PBMC
230	Down	0.105508591773836	0.3297143492932375	ALLOGRAFT_REJECTION	GMS A	TDF/FTC	Oral	Vagina
240	Up	0.107796696136598	0.33496148517021973	EPITHELIAL_MESENCHYMAL_TRANSITION	ACTU-3500	TDF/FTC	Oral	Rectum
21	Up	0.112357000831785	0.34618880379082206	HEDGEHOG_SIGNALING	ACTU-3500	TDF/FTC	Oral	Whole blood
61	Down	0.113660876017192	0.34618880379082206	TGF_BETA_SIGNALING	ACTU-3500	TDF/FTC	Oral	PBMC
264	Down	0.113927588156616	0.34618880379082206	P53_PATHWAY	GMS B	TDF	NA	PBMC
261	Up	0.113276772594138	0.34618880379082206	EPITHELIAL_MESENCHYMAL_TRANSITION	GMS A	TDF/FTC	Oral	Vagina
162	Down	0.114813844519636	0.34696491475714175	UV_RESPONSE_UP	ACTU-3500	TDF/FTC	Oral	PBMC
248	Up	0.12007618640328	0.3558978290260309	KRAS_SIGNALING_UP	GMS A	TDF/FTC	Oral	Vagina
150	Down	0.120358174906985	0.3558978290260309	PI3K_AKT_MTOR_SIGNALING	GMS B	TDF	NA	PBMC
251	Down	0.120139782696415	0.3558978290260309	ESTROGEN_RESPONSE_LATE	GMS A	TDF	Oral	Vagina
115	Down	0.120322021564405	0.3558978290260309	INTERFERON_ALPHA_RESPONSE	ACTU-3500	TDF/FTC	Oral	Rectum
42	Up	0.121768185705457	0.3567592581982439	WNT_BETA_CATENIN_SIGNALING	ACTU-3500	TDF/FTC	Oral	PBMC
98	Down	0.121946800984127	0.3567592581982439	CHOLESTEROL_HOMEOSTASIS	GMS B	TDF/FTC	NA	PBMC
192	Down	0.123433189514889	0.35919711234491514	INFLAMMATORY_RESPONSE	GMS A	TDF	Oral	PBMC
155	Up	0.124564352192102	0.36058101950345317	APICAL_JUNCTION	ACTU-3500	TDF/FTC	Oral	Whole blood
221	Up	0.12635750182342	0.3638566806433561	ESTROGEN_RESPONSE_EARLY	ACTU-3500	TDF/FTC	Oral	Rectum
124	Up	0.132018789776296	0.3781788248800146	ANDROGEN_RESPONSE	ACTU-3500	TDF/FTC	Oral	Rectum
210	Up	0.134725955185893	0.38393406918259665	FATTY_ACID_METABOLISM	MTN-017	TDF/FTC	Oral	Rectum
142	Down	0.13698928212423	0.3848676493868745	PROTEIN_SECRETION	ACTU-3500	TDF/FTC	Oral	Duodenum
195	Down	0.139789195080762	0.3848676493868745	FATTY_ACID_METABOLISM	ACTU-3500	TDF/FTC	Oral	Duodenum
127	Down	0.137185949323588	0.3848676493868745	PEROXISOME	GMS A	TDF/FTC	Oral	Vagina
37	Down	0.139951872504318	0.3848676493868745	NOTCH_SIGNALING	GMS B	TDF	NA	PBMC
200	Down	0.135971840149772	0.3848676493868745	DNA_REPAIR	GMS A	TDF	Oral	PBMC
90	Down	0.139490517304848	0.3848676493868745	IL6_JAK_STAT3_SIGNALING	ACTU-3500	TDF/FTC	Oral	Rectum
275	Up	0.13845092987109	0.3848676493868745	MTORC1_SIGNALING	ACTU-3500	TDF/FTC	Oral	Duodenum
258	Up	0.142119167217044	0.3876716955785785	APICAL_JUNCTION	GMS A	TDF	Oral	Ectocervix
140	Down	0.142381240921587	0.3876716955785785	MYOGENESIS	GMS A	TDF	Oral	PBMC
35	Down	0.144394812665195	0.39121747273821306	HEDGEHOG_SIGNALING	GMS B	TDF	NA	PBMC
270	Down	0.145315225507933	0.3917812452419762	IL2_STAT5_SIGNALING	GMS B	TDF/FTC	NA	PBMC
138	Up	0.148292002644082	0.3945548416046642	KRAS_SIGNALING_DN	GMS A	TDF/FTC	Oral	Vagina
35	Up	0.147812457586237	0.3945548416046642	HEDGEHOG_SIGNALING	GMS B	TDF/FTC	NA	PBMC
117	Down	0.14849609493121	0.3945548416046642	BILE_ACID_METABOLISM	GMS A	TDF/FTC	Oral	Vagina
91	Down	0.151543048643319	0.39879749642978685	IL6_JAK_STAT3_SIGNALING	ACTU-3500	TDF/FTC	Oral	Duodenum
161	Down	0.15152033033991	0.39879749642978685	UNFOLDED_PROTEIN_RESPONSE	GMS B	TDF	NA	PBMC
154	Down	0.154812220396329	0.4054605772284807	UNFOLDED_PROTEIN_RESPONSE	GMS A	TDF	Oral	Ectocervix
144	Down	0.158277615222438	0.4122386751332269	PI3K_AKT_MTOR_SIGNALING	GMS A	TDF	Oral	Vagina
34	Down	0.158899271142262	0.4122386751332269	HEDGEHOG_SIGNALING	GMS A	TDF	Oral	Vagina
264	Down	0.162343914183133	0.4172390317790801	P53_PATHWAY	GMS B	TDF/FTC	NA	PBMC
234	Down	0.161675987141897	0.4172390317790801	APOPTOSIS	GMS B	TDF	NA	PBMC
232	Up	0.164696074798816	0.4180772740226475	MITOTIC_SPINDLE	ACTU-3500	TDF/FTC	Oral	Duodenum
248	Down	0.165224059149682	0.4180772740226475	ADIPOGENESIS	GMS B	TDF	NA	PBMC
36	Up	0.163576535420414	0.4180772740226475	ANGIOGENESIS	ACTU-3500	TDF/FTC	Oral	Rectum
223	Down	0.165710628612613	0.4180772740226475	INFLAMMATORY_RESPONSE	GMS B	TDF/FTC	NA	PBMC
267	Down	0.169158475315162	0.42482722111113747	MTORC1_SIGNALING	GMS A	TDF	Oral	PBMC
286	Up	0.176058255060307	0.43614465359946	MITOTIC_SPINDLE	MTN-017	TDF/FTC	Oral	Rectum
246	Down	0.177256124500352	0.43614465359946	MTORC1_SIGNALING	ACTU-3500	TDF/FTC	Oral	Whole blood
296	Down	0.177629822556871	0.43614465359946	MTORC1_SIGNALING	GMS B	TDF/FTC	NA	PBMC
273	Down	0.177342419718544	0.43614465359946	COMPLEMENT	MTN-017	TDF/FTC	Oral	Rectum
304	Down	0.175857191389699	0.43614465359946	MYC_TARGETS_V1	GMS A	TDF	Oral	Vagina
127	Down	0.179435443574995	0.4369883007541325	COAGULATION	ACTU-3500	TDF/FTC	Oral	Duodenum
71	Down	0.179562465400789	0.4369883007541325	REACTIVE_OXIGEN_SPECIES_PATHWAY	ACTU-3500	TDF/FTC	Oral	PBMC
248	Down	0.183056818673601	0.43905169919364695	IL2_STAT5_SIGNALING	GMS A	TDF	Oral	PBMC
34	Up	0.183603437844616	0.43905169919364695	HEDGEHOG_SIGNALING	GMS A	TDF/FTC	Oral	Vagina
146	Down	0.18159649410148	0.43905169919364695	ANDROGEN_RESPONSE	MTN-017	TDF/FTC	Oral	Rectum
232	Down	0.182081600695302	0.43905169919364695	ALLOGRAFT_REJECTION	ACTU-3500	TDF/FTC	Oral	PBMC
29	Up	0.187403267603804	0.4461982561995333	HEDGEHOG_SIGNALING	ACTU-3500	TDF/FTC	Oral	Duodenum
124	Up	0.189868806491164	0.4501200153885353	KRAS_SIGNALING_DN	GMS A	TDF	Oral	Ectocervix
81	Up	0.193331049175878	0.45444552620319023	TGF_BETA_SIGNALING	GMS A	TDF/FTC	Oral	Vagina
62	Down	0.19334591478463	0.45444552620319023	WNT_BETA_CATENIN_SIGNALING	MTN-017	TDF/FTC	Oral	Rectum
38	Up	0.198570486950645	0.4645607863911915	NOTCH_SIGNALING	GMS A	TDF	Oral	Ectocervix
212	Down	0.199338810160584	0.4645607863911915	HYPOXIA	GMS A	TDF	Oral	PBMC
149	Down	0.200547941374492	0.46540661500409536	PROTEIN_SECRETION	GMS A	TDF	Oral	Vagina
77	Up	0.20726322659007	0.47696558420308993	KRAS_SIGNALING_DN	ACTU-3500	TDF/FTC	Oral	Whole blood
251	Up	0.206990895662943	0.47696558420308993	E2F_TARGETS	GMS A	TDF	Oral	PBMC
66	Up	0.213134726628683	0.480224847707939	TGF_BETA_SIGNALING	ACTU-3500	TDF/FTC	Oral	Rectum
92	Down	0.212820745099798	0.480224847707939	COAGULATION	ACTU-3500	TDF/FTC	Oral	PBMC
115	Down	0.213447680415417	0.480224847707939	SPERMATOGENESIS	GMS B	TDF/FTC	NA	PBMC
164	Down	0.212024547071547	0.480224847707939	UV_RESPONSE_UP	GMS A	TDF	Oral	PBMC
203	Down	0.21461350105902	0.480224847707939	XENOBIOTIC_METABOLISM	GMS A	TDF/FTC	Oral	Vagina
200	Down	0.21479147733846	0.480224847707939	ESTROGEN_RESPONSE_LATE	GMS B	TDF	NA	PBMC
288	Up	0.212942399471492	0.480224847707939	G2M_CHECKPOINT	MTN-017	TDF/FTC	Oral	Rectum
148	Down	0.221081474767895	0.4883325747885231	UV_RESPONSE_DN	ACTU-3500	TDF/FTC	Oral	PBMC
115	Down	0.220744488514411	0.4883325747885231	SPERMATOGENESIS	GMS A	TDF	Oral	Vagina
285	Up	0.220058357477495	0.4883325747885231	OXIDATIVE_PHOSPHORYLATION	MTN-017	TDF/FTC	Oral	Rectum
251	Down	0.224414977403418	0.49371295028751966	ESTROGEN_RESPONSE_LATE	GMS A	TDF/FTC	Oral	Vagina
139	Up	0.227369649258727	0.49694197015796665	PROTEIN_SECRETION	ACTU-3500	TDF/FTC	Oral	Rectum
138	Up	0.227689775417832	0.49694197015796665	ESTROGEN_RESPONSE_EARLY	ACTU-3500	TDF/FTC	Oral	Whole blood
219	Down	0.232848685661021	0.506192794915263	APOPTOSIS	GMS A	TDF	Oral	PBMC
107	Up	0.236860274625553	0.5096314499844132	SPERMATOGENESIS	ACTU-3500	TDF/FTC	Oral	Duodenum
191	Down	0.236905835646768	0.5096314499844132	ESTROGEN_RESPONSE_EARLY	GMS B	TDF/FTC	NA	PBMC
244	Down	0.237210274901836	0.5096314499844132	GLYCOLYSIS	GMS A	TDF	Oral	Ectocervix
194	Down	0.238435319215701	0.5102701383993601	XENOBIOTIC_METABOLISM	GMS A	TDF	Oral	Ectocervix
43	Down	0.240295486346487	0.5122578197308831	NOTCH_SIGNALING	MTN-017	TDF/FTC	Oral	Rectum
38	Up	0.246707384053745	0.5238959893033196	WNT_BETA_CATENIN_SIGNALING	ACTU-3500	TDF/FTC	Oral	Whole blood
18	Down	0.247938662502109	0.5244856322159999	PANCREAS_BETA_CELLS	GMS B	TDF/FTC	NA	PBMC
230	Up	0.251557263520814	0.5274865375799427	APOPTOSIS	GMS A	TDF/FTC	Oral	Vagina
308	Down	0.250656769789982	0.5274865375799427	MYC_TARGETS_V1	GMS B	TDF/FTC	NA	PBMC
134	Down	0.252234471606409	0.5274865375799427	INTERFERON_ALPHA_RESPONSE	GMS B	TDF	NA	PBMC
205	Down	0.256746637404785	0.5348888279266354	INFLAMMATORY_RESPONSE	ACTU-3500	TDF/FTC	Oral	Rectum
83	Up	0.26617017191474	0.5514476974505738	COAGULATION	ACTU-3500	TDF/FTC	Oral	Whole blood
57	Up	0.267702791307824	0.5514476974505738	WNT_BETA_CATENIN_SIGNALING	GMS A	TDF	Oral	Ectocervix
237	Down	0.267528350718262	0.5514476974505738	HYPOXIA	GMS B	TDF/FTC	NA	PBMC
161	Down	0.274437025684204	0.5542050660309984	ESTROGEN_RESPONSE_EARLY	ACTU-3500	TDF/FTC	Oral	PBMC
170	Down	0.277479126543333	0.5542050660309984	FATTY_ACID_METABOLISM	ACTU-3500	TDF/FTC	Oral	PBMC
135	Down	0.272467477215327	0.5542050660309984	PI3K_AKT_MTOR_SIGNALING	GMS A	TDF	Oral	PBMC
134	Down	0.278110178590101	0.5542050660309984	COAGULATION	GMS A	TDF	Oral	Vagina
77	Down	0.277720498348147	0.5542050660309984	REACTIVE_OXIGEN_SPECIES_PATHWAY	GMS B	TDF	NA	PBMC
134	Up	0.27712561596301	0.5542050660309984	UNFOLDED_PROTEIN_RESPONSE	ACTU-3500	TDF/FTC	Oral	Whole blood
217	Down	0.272499820483688	0.5542050660309984	G2M_CHECKPOINT	ACTU-3500	TDF/FTC	Oral	PBMC
246	Down	0.270081964359937	0.5542050660309984	ALLOGRAFT_REJECTION	GMS A	TDF	Oral	PBMC
285	Down	0.274712160019438	0.5542050660309984	E2F_TARGETS	GMS B	TDF/FTC	NA	PBMC
209	Down	0.282062754583677	0.5600524007979146	APICAL_JUNCTION	GMS B	TDF	NA	PBMC
236	Down	0.284074894851277	0.5620186768640373	P53_PATHWAY	GMS A	TDF	Oral	PBMC
108	Down	0.28662901389929	0.5640488979142968	SPERMATOGENESIS	GMS A	TDF	Oral	Ectocervix
149	Down	0.288177709661668	0.5640488979142968	PROTEIN_SECRETION	GMS A	TDF/FTC	Oral	Vagina
92	Down	0.287804275064483	0.5640488979142968	IL6_JAK_STAT3_SIGNALING	GMS A	TDF	Oral	PBMC
86	Up	0.29234724929959	0.5701808053715408	IL6_JAK_STAT3_SIGNALING	GMS A	TDF/FTC	Oral	Vagina
286	Down	0.302485070083023	0.5878685107620588	MYC_TARGETS_V1	ACTU-3500	TDF/FTC	Oral	PBMC
248	Down	0.314424446663802	0.5934234995032069	KRAS_SIGNALING_UP	ACTU-3500	TDF/FTC	Oral	Rectum
240	Down	0.314894013494686	0.5934234995032069	HEME_METABOLISM	GMS A	TDF	Oral	Vagina
182	Down	0.307173890481578	0.5934234995032069	FATTY_ACID_METABOLISM	GMS B	TDF	NA	PBMC
128	Up	0.315053930645339	0.5934234995032069	PEROXISOME	GMS B	TDF/FTC	NA	PBMC
84	Down	0.314046910740302	0.5934234995032069	IL6_JAK_STAT3_SIGNALING	ACTU-3500	TDF/FTC	Oral	Whole blood
203	Down	0.308921142735209	0.5934234995032069	XENOBIOTIC_METABOLISM	GMS A	TDF	Oral	Vagina
95	Up	0.311233005279387	0.5934234995032069	CHOLESTEROL_HOMEOSTASIS	GMS A	TDF	Oral	Vagina
281	Down	0.308728793450883	0.5934234995032069	OXIDATIVE_PHOSPHORYLATION	GMS B	TDF	NA	PBMC
262	Up	0.312238105032091	0.5934234995032069	INTERFERON_GAMMA_RESPONSE	GMS A	TDF/FTC	Oral	Vagina
110	Up	0.318802220887586	0.5942548126671843	KRAS_SIGNALING_DN	ACTU-3500	TDF/FTC	Oral	Rectum
130	Up	0.318987441802407	0.5942548126671843	PEROXISOME	ACTU-3500	TDF/FTC	Oral	Rectum
249	Up	0.318577480532421	0.5942548126671843	OXIDATIVE_PHOSPHORYLATION	ACTU-3500	TDF/FTC	Oral	Whole blood
303	Down	0.319817135544521	0.5942548126671843	E2F_TARGETS	GMS A	TDF	Oral	Vagina
127	Up	0.321599525168974	0.5955546762388407	PI3K_AKT_MTOR_SIGNALING	ACTU-3500	TDF/FTC	Oral	Rectum
247	Up	0.327386652050507	0.5982148127168733	KRAS_SIGNALING_UP	GMS A	TDF	Oral	Ectocervix
266	Down	0.325500316473719	0.5982148127168733	ADIPOGENESIS	GMS A	TDF/FTC	Oral	Vagina
54	Up	0.326463403474924	0.5982148127168733	APICAL_SURFACE	MTN-017	TDF/FTC	Oral	Rectum
276	Down	0.325572403505025	0.5982148127168733	G2M_CHECKPOINT	GMS B	TDF/FTC	NA	PBMC
184	Down	0.329617766189611	0.5996915505315046	UV_RESPONSE_UP	GMS A	TDF	Oral	Vagina
143	Up	0.331465875202868	0.5996915505315046	UNFOLDED_PROTEIN_RESPONSE	GMS A	TDF	Oral	PBMC
206	Down	0.331410856613655	0.5996915505315046	INFLAMMATORY_RESPONSE	GMS A	TDF	Oral	Vagina
131	Down	0.341952996611116	0.6126193750362012	UV_RESPONSE_DN	ACTU-3500	TDF/FTC	Oral	Whole blood
191	Down	0.340049991921042	0.6126193750362012	ESTROGEN_RESPONSE_EARLY	GMS B	TDF	NA	PBMC
252	Up	0.341694899360956	0.6126193750362012	TNFA_SIGNALING_VIA_NFKB	GMS A	TDF	Oral	Vagina
255	Down	0.346025929655127	0.6179034458127268	ESTROGEN_RESPONSE_EARLY	GMS A	TDF	Oral	Vagina
122	Down	0.349707199101588	0.6224267507601196	COAGULATION	GMS B	TDF	NA	PBMC
285	Down	0.350822350428431	0.6224267507601196	IL2_STAT5_SIGNALING	MTN-017	TDF/FTC	Oral	Rectum
266	Down	0.35284804967551	0.623512728044652	ADIPOGENESIS	GMS A	TDF	Oral	Vagina
62	Up	0.353701765727148	0.623512728044652	WNT_BETA_CATENIN_SIGNALING	GMS B	TDF	NA	PBMC
192	Up	0.359767857081731	0.6319408334190043	FATTY_ACID_METABOLISM	ACTU-3500	TDF/FTC	Oral	Rectum
182	Down	0.360780766715577	0.6319408334190043	FATTY_ACID_METABOLISM	GMS B	TDF/FTC	NA	PBMC
277	Down	0.362436103956705	0.6328249434164691	MITOTIC_SPINDLE	GMS A	TDF/FTC	Oral	Vagina
70	Down	0.369415038772982	0.6422954910145875	REACTIVE_OXIGEN_SPECIES_PATHWAY	ACTU-3500	TDF/FTC	Oral	Duodenum
95	Down	0.370195764821135	0.6422954910145875	CHOLESTEROL_HOMEOSTASIS	GMS A	TDF/FTC	Oral	Vagina
226	Down	0.371706120171497	0.6428879436928407	UV_RESPONSE_DN	MTN-017	TDF/FTC	Oral	Rectum
196	Up	0.375891754892413	0.6444063613519952	MYOGENESIS	ACTU-3500	TDF/FTC	Oral	Rectum
214	Up	0.376098985443619	0.6444063613519952	ADIPOGENESIS	ACTU-3500	TDF/FTC	Oral	Whole blood
201	Up	0.375975595570769	0.6444063613519952	DNA_REPAIR	ACTU-3500	TDF/FTC	Oral	PBMC
41	Down	0.378349972169912	0.6462499524641354	HEDGEHOG_SIGNALING	MTN-017	TDF/FTC	Oral	Rectum
93	Up	0.38303614516614	0.6522287301590619	SPERMATOGENESIS	GMS A	TDF	Oral	PBMC
127	Down	0.384251733567269	0.6522791773518455	PROTEIN_SECRETION	ACTU-3500	TDF/FTC	Oral	PBMC
160	Up	0.38654636818268	0.6541553923091508	COAGULATION	MTN-017	TDF/FTC	Oral	Rectum
62	Up	0.38803725416203	0.6546640791077193	WNT_BETA_CATENIN_SIGNALING	GMS B	TDF/FTC	NA	PBMC
194	Down	0.39075388277516	0.6552275473363963	GLYCOLYSIS	GMS A	TDF	Oral	PBMC
228	Down	0.39056980516042	0.6552275473363963	TNFA_SIGNALING_VIA_NFKB	ACTU-3500	TDF/FTC	Oral	Rectum
212	Down	0.392392242184253	0.6559748729523986	UV_RESPONSE_UP	MTN-017	TDF/FTC	Oral	Rectum
82	Down	0.394385208180895	0.6573086803014917	MYC_TARGETS_V2	GMS A	TDF	Oral	Ectocervix
243	Up	0.395714407431085	0.657531492710262	APOPTOSIS	MTN-017	TDF/FTC	Oral	Rectum
235	Down	0.405585713916178	0.658959134811132	P53_PATHWAY	ACTU-3500	TDF/FTC	Oral	Duodenum
130	Down	0.404041636376675	0.658959134811132	ANDROGEN_RESPONSE	GMS B	TDF	NA	PBMC
172	Up	0.405042769896977	0.658959134811132	MYOGENESIS	GMS B	TDF/FTC	NA	PBMC
19	Down	0.403617164393442	0.658959134811132	PANCREAS_BETA_CELLS	GMS A	TDF	Oral	Ectocervix
19	Up	0.406158448547225	0.658959134811132	PANCREAS_BETA_CELLS	GMS A	TDF/FTC	Oral	Vagina
236	Down	0.399620125127996	0.658959134811132	E2F_TARGETS	ACTU-3500	TDF/FTC	Oral	PBMC
276	Down	0.403222414502768	0.658959134811132	G2M_CHECKPOINT	GMS B	TDF	NA	PBMC
125	Down	0.402689959975104	0.658959134811132	INTERFERON_ALPHA_RESPONSE	GMS A	TDF/FTC	Oral	Vagina
47	Up	0.408434715029665	0.660703215489164	WNT_BETA_CATENIN_SIGNALING	ACTU-3500	TDF/FTC	Oral	Duodenum
226	Down	0.414925980950489	0.661258122611007	ADIPOGENESIS	ACTU-3500	TDF/FTC	Oral	PBMC
157	Up	0.41762491294955	0.661258122611007	UV_RESPONSE_DN	GMS A	TDF	Oral	PBMC
124	Down	0.414826270728716	0.661258122611007	KRAS_SIGNALING_DN	GMS B	TDF	NA	PBMC
157	Up	0.418396048488419	0.661258122611007	KRAS_SIGNALING_DN	MTN-017	TDF/FTC	Oral	Rectum
93	Down	0.411921009841515	0.661258122611007	BILE_ACID_METABOLISM	GMS A	TDF	Oral	PBMC
243	Up	0.413775791899005	0.661258122611007	G2M_CHECKPOINT	GMS A	TDF	Oral	PBMC
285	Down	0.415195182884048	0.661258122611007	G2M_CHECKPOINT	GMS A	TDF	Oral	Vagina
104	Down	0.417908952160417	0.661258122611007	IL6_JAK_STAT3_SIGNALING	GMS B	TDF/FTC	NA	PBMC
79	Up	0.419858326240133	0.6616678493755677	MYC_TARGETS_V2	GMS A	TDF	Oral	PBMC
49	Down	0.424553206371123	0.6671550385831932	APICAL_SURFACE	GMS A	TDF/FTC	Oral	Vagina
127	Up	0.430575141848473	0.674690393209858	PI3K_AKT_MTOR_SIGNALING	ACTU-3500	TDF/FTC	Oral	Duodenum
258	Down	0.43573681921617	0.6769922332454619	MITOTIC_SPINDLE	GMS B	TDF	NA	PBMC
118	Up	0.435442888850842	0.6769922332454619	BILE_ACID_METABOLISM	ACTU-3500	TDF/FTC	Oral	Rectum
191	Down	0.435010760194657	0.6769922332454619	GLYCOLYSIS	ACTU-3500	TDF/FTC	Oral	PBMC
38	Down	0.437567194208951	0.6779210051124593	APICAL_SURFACE	ACTU-3500	TDF/FTC	Oral	PBMC
140	Down	0.441526882237785	0.6821342281763533	ESTROGEN_RESPONSE_LATE	ACTU-3500	TDF/FTC	Oral	Whole blood
38	Down	0.445041866690018	0.6822875734101299	ANGIOGENESIS	ACTU-3500	TDF/FTC	Oral	Duodenum
148	Up	0.443919859808313	0.6822875734101299	XENOBIOTIC_METABOLISM	ACTU-3500	TDF/FTC	Oral	Whole blood
194	Up	0.445347707007703	0.6822875734101299	TNFA_SIGNALING_VIA_NFKB	ACTU-3500	TDF/FTC	Oral	Whole blood
150	Up	0.44730172747717	0.683377639201232	PROTEIN_SECRETION	GMS A	TDF	Oral	Ectocervix
247	Down	0.448985766082264	0.6840503361364133	ESTROGEN_RESPONSE_LATE	GMS A	TDF	Oral	Ectocervix
19	Down	0.472747494278182	0.7182627675497241	PANCREAS_BETA_CELLS	GMS A	TDF	Oral	Vagina
192	Down	0.483222148254553	0.7316322495471076	UV_RESPONSE_DN	ACTU-3500	TDF/FTC	Oral	Rectum
31	Down	0.484207525154813	0.7316322495471076	NOTCH_SIGNALING	ACTU-3500	TDF/FTC	Oral	PBMC
249	Down	0.488749029260013	0.7364711399808416	KRAS_SIGNALING_UP	ACTU-3500	TDF/FTC	Oral	Duodenum
241	Down	0.504356101826862	0.7412784468400562	MITOTIC_SPINDLE	ACTU-3500	TDF/FTC	Oral	Rectum
31	Up	0.504557168954652	0.7412784468400562	HEDGEHOG_SIGNALING	ACTU-3500	TDF/FTC	Oral	Rectum
45	Down	0.516908893719567	0.7412784468400562	WNT_BETA_CATENIN_SIGNALING	ACTU-3500	TDF/FTC	Oral	Rectum
106	Up	0.520221141628069	0.7412784468400562	KRAS_SIGNALING_DN	ACTU-3500	TDF/FTC	Oral	Duodenum
206	Up	0.49728535423199	0.7412784468400562	P53_PATHWAY	ACTU-3500	TDF/FTC	Oral	Whole blood
117	Down	0.514877096157661	0.7412784468400562	PI3K_AKT_MTOR_SIGNALING	ACTU-3500	TDF/FTC	Oral	Whole blood
116	Down	0.497161977462823	0.7412784468400562	PEROXISOME	ACTU-3500	TDF/FTC	Oral	PBMC
211	Down	0.51131506750227	0.7412784468400562	UV_RESPONSE_DN	GMS A	TDF	Oral	Ectocervix
87	Up	0.497552414987672	0.7412784468400562	KRAS_SIGNALING_DN	GMS A	TDF	Oral	PBMC
57	Up	0.509881168842253	0.7412784468400562	WNT_BETA_CATENIN_SIGNALING	GMS A	TDF	Oral	PBMC
248	Down	0.5095859520864	0.7412784468400562	KRAS_SIGNALING_UP	GMS A	TDF	Oral	Vagina
45	Down	0.50571404886171	0.7412784468400562	APICAL_SURFACE	GMS B	TDF	NA	PBMC
214	Down	0.519600311643517	0.7412784468400562	APOPTOSIS	ACTU-3500	TDF/FTC	Oral	Duodenum
142	Up	0.493469719047137	0.7412784468400562	UV_RESPONSE_UP	ACTU-3500	TDF/FTC	Oral	Whole blood
185	Down	0.500937264949784	0.7412784468400562	GLYCOLYSIS	ACTU-3500	TDF/FTC	Oral	Whole blood
117	Up	0.517784050837163	0.7412784468400562	BILE_ACID_METABOLISM	GMS A	TDF	Oral	Vagina
190	Down	0.502754301363757	0.7412784468400562	COMPLEMENT	ACTU-3500	TDF/FTC	Oral	Whole blood
258	Up	0.520242691782294	0.7412784468400562	HYPOXIA	GMS A	TDF/FTC	Oral	Vagina
188	Down	0.507883072365809	0.7412784468400562	XENOBIOTIC_METABOLISM	GMS B	TDF	NA	PBMC
232	Down	0.506934853836819	0.7412784468400562	XENOBIOTIC_METABOLISM	MTN-017	TDF/FTC	Oral	Rectum
271	Down	0.516874784586165	0.7412784468400562	MYC_TARGETS_V1	ACTU-3500	TDF/FTC	Oral	Whole blood
270	Down	0.522846805129172	0.7430289396166845	APICAL_JUNCTION	GMS A	TDF/FTC	Oral	Vagina
130	Down	0.524173142856861	0.7430289396166845	ANDROGEN_RESPONSE	GMS B	TDF/FTC	NA	PBMC
245	Down	0.528456660569831	0.7471752270267533	IL2_STAT5_SIGNALING	GMS A	TDF	Oral	Vagina
200	Down	0.530910508776372	0.7487199482743708	ESTROGEN_RESPONSE_LATE	GMS B	TDF/FTC	NA	PBMC
110	Up	0.537077714610893	0.7554801612173687	BILE_ACID_METABOLISM	GMS B	TDF/FTC	NA	PBMC
227	Down	0.539729439729993	0.7572734486007555	COMPLEMENT	ACTU-3500	TDF/FTC	Oral	Rectum
210	Up	0.542174191409744	0.7587679523546035	MITOTIC_SPINDLE	ACTU-3500	TDF/FTC	Oral	PBMC
268	Down	0.544302139854675	0.7598126317768307	ADIPOGENESIS	GMS A	TDF	Oral	Ectocervix
230	Down	0.548296842934494	0.763451300288536	MITOTIC_SPINDLE	GMS A	TDF	Oral	PBMC
190	Down	0.553515338430469	0.7639419240284632	KRAS_SIGNALING_UP	GMS A	TDF	Oral	PBMC
122	Down	0.554559776179213	0.7639419240284632	COAGULATION	GMS B	TDF/FTC	NA	PBMC
187	Down	0.555229033006402	0.7639419240284632	UV_RESPONSE_DN	GMS B	TDF/FTC	NA	PBMC
81	Up	0.553897066858994	0.7639419240284632	TGF_BETA_SIGNALING	MTN-017	TDF/FTC	Oral	Rectum
282	Down	0.555594126566155	0.7639419240284632	EPITHELIAL_MESENCHYMAL_TRANSITION	MTN-017	TDF/FTC	Oral	Rectum
156	Down	0.557883793475244	0.7651772728463446	XENOBIOTIC_METABOLISM	ACTU-3500	TDF/FTC	Oral	PBMC
28	Up	0.564361526528068	0.768084345249135	NOTCH_SIGNALING	ACTU-3500	TDF/FTC	Oral	Whole blood
257	Down	0.56838241548436	0.768084345249135	HEME_METABOLISM	GMS B	TDF/FTC	NA	PBMC
16	Down	0.566917258692579	0.768084345249135	PANCREAS_BETA_CELLS	ACTU-3500	TDF/FTC	Oral	PBMC
175	Up	0.567345393709559	0.768084345249135	UV_RESPONSE_UP	GMS A	TDF	Oral	Ectocervix
229	Up	0.568135548932443	0.768084345249135	EPITHELIAL_MESENCHYMAL_TRANSITION	ACTU-3500	TDF/FTC	Oral	Duodenum
310	Down	0.565788994971978	0.768084345249135	MTORC1_SIGNALING	MTN-017	TDF/FTC	Oral	Rectum
181	Up	0.572190212562499	0.768206474828765	UV_RESPONSE_UP	ACTU-3500	TDF/FTC	Oral	Duodenum
219	Down	0.573678105069825	0.768206474828765	DNA_REPAIR	GMS B	TDF/FTC	NA	PBMC
18	Up	0.574059747553859	0.768206474828765	ANGIOGENESIS	ACTU-3500	TDF/FTC	Oral	Whole blood
85	Down	0.572892426561092	0.768206474828765	MYC_TARGETS_V2	GMS B	TDF/FTC	NA	PBMC
46	Up	0.577633848279931	0.7711131469756362	APICAL_SURFACE	ACTU-3500	TDF/FTC	Oral	Rectum
225	Down	0.583613926113947	0.7772098289653047	ALLOGRAFT_REJECTION	ACTU-3500	TDF/FTC	Oral	Whole blood
98	Down	0.604097333105665	0.8025447662031782	ANDROGEN_RESPONSE	ACTU-3500	TDF/FTC	Oral	Whole blood
153	Down	0.605582489755059	0.8025792032898372	PROTEIN_SECRETION	MTN-017	TDF/FTC	Oral	Rectum
79	Up	0.610861424707712	0.8076292874741384	KRAS_SIGNALING_DN	ACTU-3500	TDF/FTC	Oral	PBMC
120	Down	0.623160041376626	0.8199474228639816	PROTEIN_SECRETION	ACTU-3500	TDF/FTC	Oral	Whole blood
258	Down	0.621702297672171	0.8199474228639816	HYPOXIA	GMS A	TDF	Oral	Ectocervix
231	Up	0.626503040633556	0.8223786929557417	HEME_METABOLISM	GMS A	TDF	Oral	Ectocervix
221	Down	0.645356943024982	0.8255947737704703	HEME_METABOLISM	ACTU-3500	TDF/FTC	Oral	Rectum
135	Down	0.633530005306221	0.8255947737704703	PROTEIN_SECRETION	GMS A	TDF	Oral	PBMC
137	Down	0.64157607086698	0.8255947737704703	ANDROGEN_RESPONSE	GMS A	TDF	Oral	Vagina
210	Up	0.640530400145123	0.8255947737704703	MYOGENESIS	GMS A	TDF/FTC	Oral	Vagina
57	Up	0.640842416687353	0.8255947737704703	WNT_BETA_CATENIN_SIGNALING	GMS A	TDF/FTC	Oral	Vagina
230	Down	0.632131722844127	0.8255947737704703	KRAS_SIGNALING_UP	GMS B	TDF/FTC	NA	PBMC
135	Up	0.648153396415015	0.8255947737704703	SPERMATOGENESIS	MTN-017	TDF/FTC	Oral	Rectum
226	Down	0.638612325468903	0.8255947737704703	GLYCOLYSIS	GMS B	TDF	NA	PBMC
287	Down	0.637275425822618	0.8255947737704703	MTORC1_SIGNALING	GMS A	TDF	Oral	Ectocervix
230	Down	0.648467167761533	0.8255947737704703	ALLOGRAFT_REJECTION	GMS A	TDF	Oral	Vagina
277	Up	0.643994200479811	0.8255947737704703	HYPOXIA	MTN-017	TDF/FTC	Oral	Rectum
85	Up	0.648191281510464	0.8255947737704703	MYC_TARGETS_V2	GMS B	TDF	NA	PBMC
267	Down	0.64251977029501	0.8255947737704703	INTERFERON_GAMMA_RESPONSE	GMS A	TDF	Oral	PBMC
142	Down	0.655475964819304	0.8309519764320601	PROTEIN_SECRETION	GMS B	TDF	NA	PBMC
262	Up	0.657207472268993	0.8309519764320601	OXIDATIVE_PHOSPHORYLATION	ACTU-3500	TDF/FTC	Oral	PBMC
96	Down	0.656797062783017	0.8309519764320601	CHOLESTEROL_HOMEOSTASIS	GMS A	TDF	Oral	Ectocervix
135	Up	0.666039771655811	0.8401877853456332	ANDROGEN_RESPONSE	GMS A	TDF	Oral	Ectocervix
242	Down	0.674587257674616	0.848979149747408	MYOGENESIS	MTN-017	TDF/FTC	Oral	Rectum
275	Up	0.676096122889754	0.848979149747408	P53_PATHWAY	MTN-017	TDF/FTC	Oral	Rectum
239	Up	0.678813633549927	0.8504498825796352	COMPLEMENT	GMS A	TDF/FTC	Oral	Vagina
183	Down	0.682785760516944	0.85348220064618	HYPOXIA	ACTU-3500	TDF/FTC	Oral	Whole blood
162	Up	0.69385182498787	0.8567820090935869	FATTY_ACID_METABOLISM	ACTU-3500	TDF/FTC	Oral	Whole blood
37	Down	0.692568698672271	0.8567820090935869	NOTCH_SIGNALING	GMS B	TDF/FTC	NA	PBMC
209	Up	0.694688457801302	0.8567820090935869	APICAL_JUNCTION	GMS B	TDF/FTC	NA	PBMC
184	Down	0.69199757648206	0.8567820090935869	UV_RESPONSE_UP	GMS A	TDF/FTC	Oral	Vagina
285	Down	0.689563508085627	0.8567820090935869	E2F_TARGETS	GMS B	TDF	NA	PBMC
188	Up	0.694772320101345	0.8567820090935869	XENOBIOTIC_METABOLISM	GMS B	TDF/FTC	NA	PBMC
166	Up	0.69767919073502	0.858441957280226	KRAS_SIGNALING_UP	ACTU-3500	TDF/FTC	Oral	Whole blood
197	Down	0.702083340052365	0.8619326719392874	INFLAMMATORY_RESPONSE	ACTU-3500	TDF/FTC	Oral	Duodenum
242	Down	0.710095265430587	0.8621465695073351	ESTROGEN_RESPONSE_EARLY	GMS A	TDF	Oral	Ectocervix
277	Down	0.706056483195581	0.8621465695073351	MITOTIC_SPINDLE	GMS A	TDF	Oral	Vagina
144	Down	0.707335584139912	0.8621465695073351	PI3K_AKT_MTOR_SIGNALING	GMS A	TDF/FTC	Oral	Vagina
115	Down	0.709651454910316	0.8621465695073351	SPERMATOGENESIS	GMS B	TDF	NA	PBMC
132	Up	0.705033390441692	0.8621465695073351	BILE_ACID_METABOLISM	MTN-017	TDF/FTC	Oral	Rectum
105	Up	0.719608288619595	0.8641584251982036	PEROXISOME	ACTU-3500	TDF/FTC	Oral	Whole blood
218	Down	0.71529489779813	0.8641584251982036	UV_RESPONSE_DN	GMS A	TDF	Oral	Vagina
266	Down	0.719198397799211	0.8641584251982036	P53_PATHWAY	GMS A	TDF/FTC	Oral	Vagina
256	Up	0.718398645955908	0.8641584251982036	HEME_METABOLISM	MTN-017	TDF/FTC	Oral	Rectum
16	Down	0.714725884697161	0.8641584251982036	ANGIOGENESIS	ACTU-3500	TDF/FTC	Oral	PBMC
191	Down	0.722860918422367	0.8661732137958646	FATTY_ACID_METABOLISM	GMS A	TDF	Oral	Ectocervix
254	Down	0.726815821431003	0.8690189169283731	COMPLEMENT	GMS B	TDF/FTC	NA	PBMC
77	Up	0.730271648573186	0.8712568475385082	REACTIVE_OXIGEN_SPECIES_PATHWAY	GMS B	TDF/FTC	NA	PBMC
31	Down	0.74293961111315	0.8844519179918452	ANGIOGENESIS	GMS B	TDF/FTC	NA	PBMC
91	Up	0.749059188672958	0.888328336913977	BILE_ACID_METABOLISM	ACTU-3500	TDF/FTC	Oral	PBMC
110	Down	0.749426087869246	0.888328336913977	BILE_ACID_METABOLISM	GMS A	TDF	Oral	Ectocervix
57	Down	0.757472492553009	0.8915038142325333	WNT_BETA_CATENIN_SIGNALING	GMS A	TDF	Oral	Vagina
240	Up	0.754481816419289	0.8915038142325333	HEME_METABOLISM	GMS A	TDF/FTC	Oral	Vagina
222	Up	0.755376043765122	0.8915038142325333	DNA_REPAIR	MTN-017	TDF/FTC	Oral	Rectum
181	Up	0.758588700110592	0.8915038142325333	INFLAMMATORY_RESPONSE	ACTU-3500	TDF/FTC	Oral	Whole blood
241	Down	0.761777208326367	0.8933421419605583	P53_PATHWAY	ACTU-3500	TDF/FTC	Oral	Rectum
16	Up	0.765683081602173	0.8960121167685003	PANCREAS_BETA_CELLS	GMS A	TDF	Oral	PBMC
121	Up	0.76778442802573	0.8965635571425722	MYOGENESIS	ACTU-3500	TDF/FTC	Oral	Whole blood
86	Up	0.769732934036119	0.8969345629658166	IL6_JAK_STAT3_SIGNALING	GMS A	TDF	Oral	Vagina
75	Up	0.777644367530787	0.9042376366637059	REACTIVE_OXIGEN_SPECIES_PATHWAY	MTN-017	TDF/FTC	Oral	Rectum
165	Up	0.782773840091702	0.9044655715345296	APICAL_JUNCTION	ACTU-3500	TDF/FTC	Oral	PBMC
150	Down	0.782190367399157	0.9044655715345296	PI3K_AKT_MTOR_SIGNALING	GMS B	TDF/FTC	NA	PBMC
97	Down	0.779570150044872	0.9044655715345296	CHOLESTEROL_HOMEOSTASIS	ACTU-3500	TDF/FTC	Oral	Duodenum
16	Up	0.794467464149305	0.9160526316186954	PANCREAS_BETA_CELLS	ACTU-3500	TDF/FTC	Oral	Whole blood
235	Up	0.799861177676703	0.9171527927939929	IL2_STAT5_SIGNALING	ACTU-3500	TDF/FTC	Oral	Duodenum
45	Down	0.797788480714712	0.9171527927939929	ANGIOGENESIS	MTN-017	TDF/FTC	Oral	Rectum
289	Up	0.800424255529303	0.9171527927939929	INTERFERON_GAMMA_RESPONSE	GMS B	TDF/FTC	NA	PBMC
187	Up	0.803875464018401	0.9182983184112163	UV_RESPONSE_DN	GMS B	TDF	NA	PBMC
248	Down	0.804763253589466	0.9182983184112163	ADIPOGENESIS	GMS B	TDF/FTC	NA	PBMC
219	Up	0.806590578807549	0.9184778847705011	DNA_REPAIR	GMS B	TDF	NA	PBMC
39	Up	0.810763324779377	0.9213219599765649	NOTCH_SIGNALING	ACTU-3500	TDF/FTC	Oral	Rectum
39	Down	0.813117520496328	0.9220920335525369	NOTCH_SIGNALING	ACTU-3500	TDF/FTC	Oral	Duodenum
283	Up	0.815166362861222	0.9225133736083789	APICAL_JUNCTION	MTN-017	TDF/FTC	Oral	Rectum
234	Down	0.81819524602382	0.9236351469936498	APOPTOSIS	GMS B	TDF/FTC	NA	PBMC
281	Down	0.819516275878002	0.9236351469936498	OXIDATIVE_PHOSPHORYLATION	GMS B	TDF/FTC	NA	PBMC
124	Down	0.821297998234753	0.9237503047630147	KRAS_SIGNALING_DN	GMS B	TDF/FTC	NA	PBMC
180	Down	0.822991306063054	0.9237657517034279	APOPTOSIS	ACTU-3500	TDF/FTC	Oral	Whole blood
71	Up	0.827669245339942	0.927124409240261	CHOLESTEROL_HOMEOSTASIS	ACTU-3500	TDF/FTC	Oral	Whole blood
243	Down	0.839129728469667	0.9380515257282863	HYPOXIA	ACTU-3500	TDF/FTC	Oral	Rectum
171	Down	0.847741811202959	0.9457565845063437	EPITHELIAL_MESENCHYMAL_TRANSITION	GMS B	TDF/FTC	NA	PBMC
228	Down	0.850166069740076	0.9465411707632425	APICAL_JUNCTION	ACTU-3500	TDF/FTC	Oral	Duodenum
93	Down	0.862275033957894	0.9507169479503274	SPERMATOGENESIS	ACTU-3500	TDF/FTC	Oral	Rectum
70	Up	0.860273260283194	0.9507169479503274	REACTIVE_OXIGEN_SPECIES_PATHWAY	ACTU-3500	TDF/FTC	Oral	Whole blood
48	Down	0.862559558231297	0.9507169479503274	APICAL_SURFACE	GMS A	TDF	Oral	Ectocervix
193	Down	0.858327631904783	0.9507169479503274	FATTY_ACID_METABOLISM	GMS A	TDF	Oral	Vagina
143	Up	0.860038392969913	0.9507169479503274	PEROXISOME	MTN-017	TDF/FTC	Oral	Rectum
226	Down	0.865996449660458	0.9525960946265039	GLYCOLYSIS	GMS B	TDF/FTC	NA	PBMC
31	Down	0.875639082162489	0.9612804295196984	ANGIOGENESIS	GMS B	TDF	NA	PBMC
190	Down	0.880700280954634	0.962992354920574	UV_RESPONSE_UP	GMS B	TDF/FTC	NA	PBMC
116	Down	0.879004694709061	0.962992354920574	EPITHELIAL_MESENCHYMAL_TRANSITION	ACTU-3500	TDF/FTC	Oral	Whole blood
137	Up	0.886535823686098	0.9655340654007009	ANDROGEN_RESPONSE	GMS A	TDF/FTC	Oral	Vagina
279	Up	0.885517193420182	0.9655340654007009	G2M_CHECKPOINT	GMS A	TDF	Oral	Ectocervix
127	Down	0.897757417085829	0.9662751064524578	PEROXISOME	GMS A	TDF	Oral	Ectocervix
255	Down	0.895081292317832	0.9662751064524578	ESTROGEN_RESPONSE_EARLY	GMS A	TDF/FTC	Oral	Vagina
128	Down	0.894151102729885	0.9662751064524578	PEROXISOME	GMS B	TDF	NA	PBMC
83	Up	0.897183698552244	0.9662751064524578	TGF_BETA_SIGNALING	GMS B	TDF/FTC	NA	PBMC
230	Up	0.889285007617485	0.9662751064524578	ALLOGRAFT_REJECTION	ACTU-3500	TDF/FTC	Oral	Duodenum
142	Up	0.893319261320309	0.9662751064524578	UNFOLDED_PROTEIN_RESPONSE	ACTU-3500	TDF/FTC	Oral	PBMC
81	Up	0.905132616003184	0.9707313650696809	TGF_BETA_SIGNALING	GMS A	TDF	Oral	Vagina
134	Up	0.905427618692266	0.9707313650696809	COAGULATION	GMS A	TDF/FTC	Oral	Vagina
308	Down	0.907274572056046	0.9708190946125006	MYC_TARGETS_V1	GMS B	TDF	NA	PBMC
115	Down	0.910566592699586	0.9724497591937326	SPERMATOGENESIS	GMS A	TDF/FTC	Oral	Vagina
199	Down	0.916079020403227	0.976440816321269	IL2_STAT5_SIGNALING	ACTU-3500	TDF/FTC	Oral	Whole blood
156	Down	0.920084389862832	0.9769235799701885	PI3K_AKT_MTOR_SIGNALING	MTN-017	TDF/FTC	Oral	Rectum
227	Up	0.919980092415938	0.9769235799701885	ESTROGEN_RESPONSE_LATE	ACTU-3500	TDF/FTC	Oral	Duodenum
209	Up	0.922658594837391	0.9777692238161177	APOPTOSIS	ACTU-3500	TDF/FTC	Oral	Rectum
35	Down	0.925100862957131	0.9784720665892732	HEDGEHOG_SIGNALING	GMS A	TDF	Oral	Ectocervix
184	Up	0.926901412860306	0.9784947736529143	MYOGENESIS	ACTU-3500	TDF/FTC	Oral	Duodenum
81	Up	0.932354131539714	0.9796897301506392	SPERMATOGENESIS	ACTU-3500	TDF/FTC	Oral	PBMC
126	Up	0.933944892912789	0.9796897301506392	MYOGENESIS	ACTU-3500	TDF/FTC	Oral	PBMC
266	Up	0.936939632834975	0.9796897301506392	P53_PATHWAY	GMS A	TDF	Oral	Vagina
258	Up	0.935353190172733	0.9796897301506392	ESTROGEN_RESPONSE_EARLY	MTN-017	TDF/FTC	Oral	Rectum
171	Up	0.930502775912666	0.9796897301506392	EPITHELIAL_MESENCHYMAL_TRANSITION	GMS B	TDF	NA	PBMC
21	Up	0.940927798910868	0.9819929590151374	HEDGEHOG_SIGNALING	ACTU-3500	TDF/FTC	Oral	PBMC
86	Up	0.945647741463739	0.9850497306913948	MYC_TARGETS_V2	GMS A	TDF	Oral	Vagina
72	Down	0.955262616185216	0.986683666914579	SPERMATOGENESIS	ACTU-3500	TDF/FTC	Oral	Whole blood
133	Up	0.954347765839292	0.986683666914579	COAGULATION	GMS A	TDF	Oral	Ectocervix
26	Up	0.957980142058882	0.986683666914579	HEDGEHOG_SIGNALING	GMS A	TDF	Oral	PBMC
39	Down	0.952136456551771	0.986683666914579	NOTCH_SIGNALING	GMS A	TDF/FTC	Oral	Vagina
110	Up	0.950985256608464	0.986683666914579	BILE_ACID_METABOLISM	GMS B	TDF	NA	PBMC
296	Up	0.957597171255332	0.986683666914579	MYC_TARGETS_V1	GMS A	TDF	Oral	PBMC
138	Down	0.960522584538599	0.9873019440602918	KRAS_SIGNALING_DN	GMS A	TDF	Oral	Vagina
230	Up	0.962170621847848	0.9873019440602918	APOPTOSIS	GMS A	TDF	Oral	Vagina
128	Up	0.973826757357593	0.9935127630765935	COAGULATION	ACTU-3500	TDF/FTC	Oral	Rectum
127	Down	0.973775812509218	0.9935127630765935	PEROXISOME	GMS A	TDF	Oral	Vagina
258	Down	0.97250526885962	0.9935127630765935	MITOTIC_SPINDLE	GMS B	TDF/FTC	NA	PBMC
183	Up	0.975448894657019	0.9935127630765935	G2M_CHECKPOINT	ACTU-3500	TDF/FTC	Oral	Whole blood
242	Down	0.979533368318917	0.9939914254158753	IL2_STAT5_SIGNALING	ACTU-3500	TDF/FTC	Oral	Rectum
212	Down	0.977825068459865	0.9939914254158753	ESTROGEN_RESPONSE_EARLY	ACTU-3500	TDF/FTC	Oral	Duodenum
272	Down	0.982831943458385	0.9955019685121764	ALLOGRAFT_REJECTION	GMS B	TDF/FTC	NA	PBMC
250	Down	0.985191740919531	0.9960578262973199	GLYCOLYSIS	ACTU-3500	TDF/FTC	Oral	Duodenum
232	Up	0.998066805763259	0.998066805763259	HEME_METABOLISM	ACTU-3500	TDF/FTC	Oral	Whole blood
39	Up	0.994936990686804	0.998066805763259	NOTCH_SIGNALING	GMS A	TDF	Oral	Vagina
172	Down	0.996754888593983	0.998066805763259	MYOGENESIS	GMS B	TDF	NA	PBMC
142	Up	0.989042091124083	0.998066805763259	PROTEIN_SECRETION	GMS B	TDF/FTC	NA	PBMC
284	Down	0.994627783211332	0.998066805763259	ADIPOGENESIS	MTN-017	TDF/FTC	Oral	Rectum
203	Down	0.992109903399717	0.998066805763259	E2F_TARGETS	ACTU-3500	TDF/FTC	Oral	Whole blood
