## Supplementary material for "Treatment with commonly used antiretroviral drugs induces a type I/III interferon signature in the gut in the absence of HIV infection": Code to reproduce analyses and figures: hallmark_set_categories.csv

Gene_Set	Category
APICAL_JUNCTION	cellular component
APICAL_SURFACE	cellular component
PEROXISOME	cellular component
ADIPOGENESIS	development
ANGIOGENESIS	development
EPITHELIAL_MESENCHYMAL_TRANSITION	development
MYOGENESIS	development
SPERMATOGENESIS	development
PANCREAS_BETA_CELLS	development
DNA_REPAIR	DNA damage
UV_RESPONSE_DN	DNA damage
UV_RESPONSE_UP	DNA damage
ALLOGRAFT_REJECTION	immune
COAGULATION	immune
COMPLEMENT	immune
INTERFERON_ALPHA_RESPONSE	immune
INTERFERON_GAMMA_RESPONSE	immune
IL6_JAK_STAT3_SIGNALING	immune
INFLAMMATORY_RESPONSE	immune
BILE_ACID_METABOLISM	metabolic
CHOLESTEROL_HOMEOSTASIS	metabolic
FATTY_ACID_METABOLISM	metabolic
GLYCOLYSIS	metabolic
HEME_METABOLISM	metabolic
OXIDATIVE_PHOSPHORYLATION	metabolic
XENOBIOTIC_METABOLISM	metabolic
APOPTOSIS	pathway
HYPOXIA	pathway
PROTEIN_SECRETION	pathway
UNFOLDED_PROTEIN_RESPONSE	pathway
REACTIVE_OXIGEN_SPECIES_PATHWAY	pathway
E2F_TARGETS	proliferation
G2M_CHECKPOINT	proliferation
MYC_TARGETS_V1	proliferation
MYC_TARGETS_V2	proliferation
P53_PATHWAY	proliferation
MITOTIC_SPINDLE	proliferation
ANDROGEN_RESPONSE	signaling
ESTROGEN_RESPONSE_EARLY	signaling
ESTROGEN_RESPONSE_LATE	signaling
IL2_STAT5_SIGNALING	signaling
KRAS_SIGNALING_UP	signaling
KRAS_SIGNALING_DN	signaling
MTORC1_SIGNALING	signaling
NOTCH_SIGNALING	signaling
PI3K_AKT_MTOR_SIGNALING	signaling
HEDGEHOG_SIGNALING	signaling
TGF_BETA_SIGNALING	signaling
TNFA_SIGNALING_VIA_NFKB	signaling
WNT_BETA_CATENIN_SIGNALING	signaling
